# Inhibition of SARS-CoV-2 main protease by allosteric drug-binding

**DOI:** 10.1101/2020.11.12.378422

**Authors:** Sebastian Günther, Patrick Y. A. Reinke, Yaiza Fernández-García, Julia Lieske, Thomas J. Lane, Helen M. Ginn, Faisal H. M. Koua, Christiane Ehrt, Wiebke Ewert, Dominik Oberthuer, Oleksandr Yefanov, Susanne Meier, Kristina Lorenzen, Boris Krichel, Janine-Denise Kopicki, Luca Gelisio, Wolfgang Brehm, Ilona Dunkel, Brandon Seychell, Henry Gieseler, Brenna Norton-Baker, Beatriz Escudero-Pérez, Martin Domaracky, Sofiane Saouane, Alexandra Tolstikova, Thomas A. White, Anna Hänle, Michael Groessler, Holger Fleckenstein, Fabian Trost, Marina Galchenkova, Yaroslav Gevorkov, Chufeng Li, Salah Awel, Ariana Peck, Miriam Barthelmess, Frank Schlünzen, P. Lourdu Xavier, Nadine Werner, Hina Andaleeb, Najeeb Ullah, Sven Falke, Vasundara Srinivasan, Bruno Alves Franca, Martin Schwinzer, Hévila Brognaro, Cromarte Rogers, Diogo Melo, Joanna I. Zaitseva-Kinneberg, Juraj Knoska, Gisel E. Peña Murillo, Aida Rahmani Mashhour, Filip Guicking, Vincent Hennicke, Pontus Fischer, Johanna Hakanpää, Jan Meyer, Phil Gribbon, Bernhard Ellinger, Maria Kuzikov, Markus Wolf, Andrea R. Beccari, Gleb Bourenkov, David von Stetten, Guillaume Pompidor, Isabel Bento, Saravanan Panneerselvam, Ivars Karpics, Thomas R. Schneider, Maria Marta Garcia Alai, Stephan Niebling, Christian Günther, Christina Schmidt, Robin Schubert, Huijong Han, Juliane Boger, Diana C. F. Monteiro, Linlin Zhang, Xinyuanyuan Sun, Jonathan Pletzer-Zelgert, Jan Wollenhaupt, Christian G. Feiler, Manfred S. Weiss, Eike-Christian Schulz, Pedram Mehrabi, Katarina Karničar, Aleksandra Usenik, Jure Loboda, Henning Tidow, Ashwin Chari, Rolf Hilgenfeld, Charlotte Uetrecht, Russell Cox, Andrea Zaliani, Tobias Beck, Matthias Rarey, Stephan Günther, Dusan Turk, Winfried Hinrichs, Henry N. Chapman, Arwen R. Pearson, Christian Betzel, Alke Meents

**Affiliations:** Center for Free-Electron Laser Science, DESY, Notkestrasse 85, 22607 Hamburg, Germany; Bernhard Nocht Institute for Tropical Medicine, Bernhard-Nocht-Straße 74, 20359 Hamburg, Germany; Diamond Light Source Ltd. Diamond House, Harwell Science and Innovation Campus, Didcot, OX11 0DE, UK; Universität Hamburg, Center for Bioinformatics, Bundesstr. 43, 20146 Hamburg, Germany; Hamburg Centre for Ultrafast Imaging (CUI), Universität Hamburg, Luruper Chaussee 149, 22761 Hamburg, Germany; Universität Hamburg, Institut für Nanostruktur- und Festkörperphysik, Luruper Chaussee 149, 22761 Hamburg, Germany; European XFEL GmbH. Holzkoppel 4, 22869 Schenefeld, Germany; Heinrich Pette Institute, Leibniz Institute for Experimental Virology, Martinistraße 52, 20251 Hamburg, Germany; Max Planck Institute for Molecular Genetics, Ihnestraße 63-73, 14195 Berlin, Germany; Universität Hamburg, Department of Chemistry, Institute of Physical Chemistry, Grindelallee 117, 20146 Hamburg, Germany; Max Planck Institute for the Structure and Dynamics of Matter, Luruper Chaussee 149, 22761 Hamburg, Germany; Deutsches Elektronen Synchrotron (DESY), Photon Science, Notkestrasse 85, 22607, Hamburg, Germany; Vision Systems, Hamburg University of Technology, 21071 Hamburg, Germany; Division of Biology and Biological Engineering, California Institute of Technology, Pasadena, CA 91125, USA; Universität Hamburg, Department of Chemistry, Institute of Biochemistry and Molecular Biology and Laboratory for Structural Biology of Infection and Inflammation, c/o DESY, 22607 Hamburg, Germany; Fraunhofer Institute for Translational Medicine and Pharmacology (ITMP), Schnackenburgallee 114, 22525 Hamburg, Germany; Dompé Farmaceutici SpA, 67100 L’Aquila, Italy; EMBL Outstation Hamburg, c/o DESY, Notkestrasse 85, 22607 Hamburg, Germany; Institute of Molecular Medicine, University of Lübeck, 23562 Lübeck, Germany; Hauptmann Woodward Medical Research Institute, 700 Ellicott Street, Buffalo, NY, 14203, USA; German Center for Infection Research (DZIF), Hamburg-Lübeck-Borstel-Riems Site, University of Lübeck, 23562 Lübeck, Germany; Helmholtz Zentrum Berlin, Macromolecular Crystallography, Albert-Einstein-Str. 15, 12489 Berlin, Germany; Department of Biochemistry & Molecular & Structural Biology, Jozef Stefan Institute, Jamova 39, 1 000 Ljubljana, Slovenia; Centre of excellence for Integrated Approaches in Chemistry and Biology of Proteins (CIPKEBIP), Jamova 39, 1 000 Ljubljana,Slovenia; Universität Hamburg, Department of Chemistry, Institute of Biochemistry and Molecular Biology, Martin-Luther-King-Platz 6, 20146 Hamburg, Germany; Research Group for Structural Biochemistry and Mechanisms, Department of Structural Dynamics, Max Planck Institute for Biophysical Chemistry, Am Fassberg 11, 37077 Göttingen, Germany; Institute for Organic Chemistry and BMWZ, Leibniz University of Hannover, Schneiderberg 38, 30167 Hannover, Germany; Universität Greifswald, Institute of Biochemistry, Felix-Hausdorff-Strasse 4, 17489 Greifswald, Germany; Universität Hamburg, Department of Physics, Luruper Chaussee 149, 22761 Hamburg, Germany

## Abstract

The coronavirus disease (COVID-19) caused by SARS-CoV-2 is creating tremendous health problems and economical challenges for mankind. To date, no effective drug is available to directly treat the disease and prevent virus spreading. In a search for a drug against COVID-19, we have performed a massive X-ray crystallographic screen of two repurposing drug libraries against the SARS-CoV-2 main protease (M^pro^), which is essential for the virus replication and, thus, a potent drug target. In contrast to commonly applied X-ray fragment screening experiments with molecules of low complexity, our screen tested already approved drugs and drugs in clinical trials. From the three-dimensional protein structures, we identified 37 compounds binding to M^pro^. In subsequent cell-based viral reduction assays, one peptidomimetic and five non-peptidic compounds showed antiviral activity at non-toxic concentrations. We identified two allosteric binding sites representing attractive targets for drug development against SARS-CoV-2.
