## Supplemental Table S2 for "Inhibition of SARS-CoV-2 main protease by allosteric drug-binding"

### Sheet: Sheet1
	Apo with 101 degree beta	Apo with 103 degree beta	Leupeptin	Calpeptin	HEAT	Tolperisone	Maleate (Quipazine)	Isofloxythepin	Triglycidyl isocyanurate	Mut056399	Pelitinib	Ifenprodil	RS102895	AT7519	Zinc Phyrithion	TH-302	Fusidic Acid	Unc2327	Aurothioglucose	glutathion isopropyl ester	LSN-2463359	SEN1269	PD-168568	Tofogliflozin	Adrafinil	Tretazicar	climbazole	AR-42	Clonidine	Tegafur	Ipidacrine	AZD6482
PDB ID	7AR5	7AR6	6YZ6	7AKU	6YNQ	7ADW	7AHA	7AY7	7AQJ	7AP6	7AXM	7AQI	7ABU	7AGA	6YT8	7AWS	7A1U	7AQE	7ARF	7AX6	7AWU	7AVD	7AMJ	7APH	7ANS	7AK4	7AOL	7AXO	7AWW	7AWR	7AF0	6YVF
Data collection	L8p22_09	L1p2_03
Space group	C 1 2 1	C 1 2 1	C121	C121	C121	C 21	C 1 2 1	C 1 2 1	C 1 2 1	C 1 2 1	C 1 2 1	C1 2 1	C121	C 1 2 1	C121	C 1 2 1	C 1 2 1	C 1 2 1	C 1 2 1	C 1 2 1	C 1 2 1	P1 21 1	C 1 2 1	C 1 2 1	C 1 2 1	C 1 2 1	C 1 2 1	C 1 2 1	C 1 2 1	C 1 2 1	C1 2 1	C121
Cell dimensions
a, b, c (Å)	114.860, 54.040, 44.810	112.912, 52.971, 44.763	113.811 52.6822 46.2303	114.667 53.843 45.115	113.083 53.154 44.65	113.03, 53.42, 44.71	112.537, 52.886, 44.718	112.915 52.973 44.763	113.661 53.75 44.88	113.363 52.9909 44.5097	113.4, 53.2, 44.776	113.19, 52.99, 44.69	112.915, 52.973, 44.763	112.372, 52.641, 44.585	113.357 53.113 44.891	113.05 53.0394 44.7815	113.57, 53.49, 44.55	113.501 53.153 44.778	113.346 53.757 44.607	112.915, 52.973, 44.763	113.406 52.9286 44.5046	44.55, 53.86, 114.73	112.682, 52.928, 44.714	113.977 53.319 44.633	114.315 53.5228 44.728	114, 53.37, 44.77	112.504 52.829 44.663	113.562 53.182 44.896	112.954 53.1 44.586	112.915 52.973 44.763	112.75, 52.96, 44.84	114.153 53.645 44.595
a, b, g (°)	90, 100.970, 90	90, 102.944, 90	90 102.783 90	90 101.857 90	90 102.963 90	90, 103.1, 90	90, 102.766, 90	90 102.944 90	90 102.295 90	90 102.921 90	90, 103.054, 90	90.00, 103.02, 90.00	90, 102.944, 90	90, 102.673, 90	90 102.982 90	90 102.75 90	90, 102.78, 90	90 103.171 90	90 102.138 90	90, 102.944, 90	90 102.757 90	90.00, 100.61, 90.00	90, 102.885, 90	90, 103.07, 90	90 103.001 90	90, 102.92, 90	90 102.801 90	90 102.932 90	90 102.886 90	90 102.944 90	90.00, 102.90, 90.00	90 102.313 90
Resolution (Å)	48.73 - 1.40 (1.48 - 1.40)	47.73 - 1.40 (1.48 - 1.40)	23.8 - 1.7 (1.761 - 1.7)	56.1 - 2.49 (2.82 - 2.49)	55 - 1.3 (1.38-1.3)	48.06 - 1.63 (1.66 - 1.63)	54.88 - 1.68 (1.71 - 1.68)	43.63 - 1.551 (1.607 - 1.551)	34.10 _x0015_- 2.59 (2.687 - 2.59)	47.78 - 1.78 (1.844 - 1.78)	26.6 - 1.4 (1.45 - 1.4)	47.81 – 1.7 (1.761 – 1.7)*	43.63 - 1-60 (1.68 - 1.60)	30.93 - 1.68 (1.78 - 1.68)	47.87 - 1.8 (1.83 - 1.8)	55.17-1.81 (1.86-1.81)	55.38 - 1.67 (1.70 - 1.67)	38.8 - 1.5 (1.554 - 1.5)	43.61-2.0 (2.05-2.0)	47.73 - 1.888 (1.955 - 1.888)	47.74 _x0015_- 2.07 (2.144 - 2.07)	48.60 – 1.8 (1.84 – 1.8)*	54.92 - 1.59 (1.62 - 1.59)	50 -1.3 (1.38-1.30)	31.09 _x0015_ 1.70 (1.761 - 1.7)		27.43 - 1.47 (1.523 - 1.47)	38.81 - 1.65 (1.709 - 1.65)	47.83 - 1.65 (1.709 - 1.65)	26.49 - 1.345 (1.393 - 1.345)	27.48 – 1.7 (1.761 – 1.7)*	48.34 - 1.41 (1.49 - 1.41)
Rmerge			0.067 (0.528)	0.19 (0.92)	0.024 (2.737)	0.095 (1.883	0.072 (0.606)	0.05699 (1.381)	0.1374 (0.6702)	0.1339 (2.573)	0.064 (1.524)	0.162(0.847)	0.08342 (2.228)		0.107 (2.187)	0.12 (0.683)	0.075 (0.623)	0.05815 (1.095)	0.059 (1.07)	0.08964 (1.468)	0.14 (0.6179)	0.157(1.49)	0.092 (0.668)	0.08	0.1021 (2.419)		0.04986 (0.8781)	0.0332 (0.538)	0.06545 (1.402)	0.05334 (2.073)	0.107(0.489)	0.083 (1.253)
Rmeas	0.072 (1.890)	0.069 (1.762)	0.090 (0.528)	0.221 (1.074)	0.288 (3.183)	0.111 (2.216)	0.085 (0.718)	0.06658 (1.617)	0.1625 (0.7908)	0.1564 (2.993)	0.074 (1.784)	0.191(0.992)	0.09752 (2.634)	0.136 (2.3307)	0.123 (2.527)	0.144 (0.803)	0.088 (0.738)	0.0681 (1.279)	0.069 (1.263)	0.1045 (1.707)	0.1643 (0.7316)	0.182	0.108 (0.788)	0.95	0.1196 (2.832)	0.117	0.05829 (1.028)	0.04696 (0.7609)	0.07604 (1.633)	0.06234 (2.443)	0.126(0.579)	0.097 (1.475)
Rpim			0.059 (0.453)	0.112 (0.544)		0.057 (1.148)	0.043 (0.3781)	0.03397 (0.8293)	0.08557 (0.4155)	0.07973 (1.509)	0.038 (0.916)	0.099(0.510)	0.04988 (1.385)		0.06 (1.245)	0.074 (0417)	0.045 (0.391)	0.03498 (0.6533)	0.035 (0.66)	0.053 (0.8612)	0.08488 (0.3862)	0.092(0.860)	0.056 (0.411)	0.0536	0.06146 (1.453)		0.02977 (0.5253)	0.0332 (0.538)	0.03823 (0.828)	0.03184 (1.271)	0.066(0.305)
I / sI	10.2 (0.7)	11.56 (0.84)	10.2 (1.7)	3.712 (1.076)	3.55 (0.00)	7.6 (0.7)	9.5 (1.5)	13.75 (0.88)	4.95 (1.23)	6.92 (0.48)	10.07 (0.68)	4.25(1.15)	10.52 (0.52)	9.01 (0.62)	8.8 (0.6)	5 (1.2)	8.5 (1.6)	11.99 (1.17)	12 (1.2)	10.27 (0.86)	4.29 (1.50)	5.6(1.66)	6.4 (1.3)	12.07 (0.18)	7.51 (0.52)	6.79	14.61 (1.41)	11.82 (1.19)	12.50 (0.86)	11.78 (0.49)	6.05(1.7)	7.48 (0.21)
CC 1/2	0.998 (0.357)	0.999 (0.435)	0.995 (0.53)	0.985 (0.578)	0.906 (0.025)	0.998 (0.425)	0.998 (0.566)	0.999 (0.426)	0.99 (0.5)	0.997 (0.254)	0.998 (0.428)	98.49(96.59)	0.999 (0.23)	0.998 (0.231)	0.997 (0.261)	0.992 (0.599)	0.998 (0.506)	0.999 (0.563)	0.999 (0.558)	0.998 (0.495)	0.988 (0.479)	0.995(0.408)	0.994 (0.453)		0.997 (0.182)	99.9	0.999 (0.623)	0.998 (0.528)	0.999 (0.453)	0.999 (0.217)	0.993(0.764)	0.998 (0.074)
Completeness (%)	95.5 (98.6)	99.5 (98.5)	99.7 (96.5)	86.23 (48.55)	94.9 (90.2)	97.6 (96.6)	96.7 (93.3)	98.96 (92.65)	99.5 (97.09)	99.70 (98.65)	98.59 (96.14)	3.6(3.7)	98.77 (89.89)	98.0 (99.6)	99.4 (94.2)	100 (100)	99.9 (98.5)	99.62 (99.78)	99.5 (98.7)	98.27 (84.07)	99.8 (99.24)	99.5(99.5)	99.8 (97.5)	100 (90)	99.88 (99.79)	100	99.67 (99.84)	87.82 (41.01)	97.40 (95.19)	98.88 (91.10)	99.7(99.51)	95.2 (97.2)
Redundancy	3.7 (3.6)	3.7 (3.5)	3.7 (3.7)	3.7 (3.69)	3.8 (3.3)	3.8 (3.5)	3.6 (3.4)	3.7 (3.6)	3.4 (3.4)	3.7 (3.8)	3.8 (3.6)	0.998(0.603)	3.7 (3.5)	3.7 (3.7)	4 (3.9)	3.5 (3.6)	3.6 (3.3)	3.7 (3.7)	3.8 (3.6)	3.8 (3.8)	3.6 (3.3)	3.8(3.9)	3.6 (3.4)	3.6 (3.6)	3.7 (3.7)		3.7 (3.7)	2.0 (2.0)	3.9 (3.7)	3.7 (3.5)	3.5(3.5)	3.69 (3.57
Refinement
Resolution (Å)	48.73 - 1.4 (1.45 - 1.4)	38.66 - 1.4 (1.45 - 1.4)	23.8 - 1.7 (1.761 - 1.7)	19.56 - 2.5 (2.589 - 2.5)	26.07 - 1.8 (1.864 - 1.8)	38.68 - 1.63	54.88 - 1.68 (1.74 - 1.68)	43.63 - 1.551	34.10 - 2.59	47.78 - 1.78	26.6 - 1.4	47.76 – 1.7	43.63 - 1-60	30.93 - 1.68 (1.74 - 1.68)	22.98 - 1.8 (1.864 - 1.8)	47.8 - 1.81 (1.875 - 1.81)	55.38 - 1.67 (1.72 - 1.67)	38.8 - 1.5	27.28 - 2.0 (2.072 - 2.0)	47.73 - 1.888	47.74 - 2.07	48.60 – 1.8	47.68 - 1.59 (1.654 - 1.59)	50 -1.3	31.09 _x0015_-1.70	38.79-1.63	27.43 - 1.47	38.81 - 1.65	47.83 - 1.65	26.49 - 1.345	27.48 – 1.7	23.18 - 1.6 (1.657 - 1.6)
No. reflections	50815 (5256)	50587 (5014)	28761 (2810)	5660 (28)	23505 (2321)	31707	28421 (2746)	37042 (3472)	8273 (802)	24700 (2406)	50456 (4883)	28082(2719)	33761 (3316)	28536 (2884)	24158 (2380)	23720 (2377)	30349 (2733)	41537 (4139)	17739 (1749)	20491 (1745)	15818 (1566)	49429(2906)	34586 (3425)	30440	29061 (2856)	32753	43424 (4313)	27660 (1266)	30270 (2921)	56628 (5197)	28452(2818)	32726 (3475)
Rwork / Rfree	0.1758 (0.3716)/0.2142 (0.3645)	0.1653 (0.3561)/0.1904 (0.3734)	0.1856 (0.2996) 0.2158 (0.2987)	0.1823 (0.2972) 0.2353 (0.3771)	0.1891 (0.3731) 0.2281 (0.4395)	0.1964 / 0.2259	0.1655 / 0.2012 (0.2854/0.3039)	0.1650/0.1942	0.217/0.26	0.197/0.235	0.143/0.210	0.226 / 0.262	0.1766/0.2157	0.1856 / 0.2236 (0.3745/0.4173)	0.1880 (0.3457) 0.2136 (0.3430)	0.2017/0.2381	0.1728 / 0.2042 (0.2895/0.3006)	0.2040/0.2232	0.2057/0.2519	0.1928/0.2524	0.215/0.258	0.194/ 0.239	0.1729 / 0.2104 (0.3232/0.3471)	0.2318/0.2660	0.183/0.211	0.193/0.221 (Rkick)	0.1654/0.1924	0.1675/0.2006	0.1783/0.2189	0.1539 / 0.1902	0.188 / 0.229	0.1949 (0.3460) 0.2097 (0.3702
No. non-hydrogen atoms	3013	2905	2913	2482	2843	2825	2820	2945	2458	2732	2897	3331	2759	2782	2717	2843	2857	2895	2490	2623	2563	5430	2873	2926	2796	2841	2894	2732	2765	2853	2825	2886
Protein	2582	2503	2421	2367	2439	2488	2434	2544	2395	2437	2481	3010	2437	2493	2403	2655	2435	2582	2372	2482	2397	4759	2479	2484	2463	2492	2452	2422	2464	2483	2375	2478
Ligand/ion	20	25	43	27	29	12	34	62	42	21	54	42	57	59	40	41	67	35	12	36	21	44	55	50	36	40	45	43	42	30	23	76
Water	411	377	449	88	375	325	352	339	21	274	362	279	265	230	274	147	355	278	97	105	145	627	339	392	297	309	397	267	259	340	427	332
B-factors	30.28	27.43	24.71	32.63	32.53		25.75 (mean all)	28.51	51.57	30.67	27.29	25.11	31.52	33.51 (mean all)	31.87	28.09	26.55 (mean all)	27.19	53.77	46.59	38.25	29.15	25.12 (mean all)	28.5	29.61	33.7	25.49	30.76	35.37	28.29	20.75	33.07
Protein	28.82	25.9	22.96	32.96	31.61	27.87	24.2	26.49	51.56	29.89	25.08	24.26	30.24	32.56	31.11	27.86	24.78	26.69	53.79	46.05	38.14	24.26	23.3	31.7	28.68	32.11	23.17	29.91	34.41	26.83	19.6	31.75
Ligand/ion	46.68	46.61	31.51	26.14	34.62	28.05	49.72	63.6	56.85	49.12	47.68	39.59	57.56	56.94	42.95	35.95	43.75	55.22	71.98	87.84	53.02	40.82	51.46	47.44	41.71	54.26	47.16	45.41	58.03	56.11	26.73	37.81
Water	38.65	36.27	33.51	25.69	38.36	34.03	34.16	37.21	42.18	36.15	39.36	32.1	37.68	37.71	36.87	30.08	35.41	28.3	50.51	45.35	37.89	32.39	34.15	43.8	35.83	44.13	37.34	36.12	40.84	36.48	26.76	41.78
R.m.s. deviations
Bond lengths (Å)	0.01	0.007	0.006	0.008	0.007	0.004	0.011	0.009	0.007	0.005	0.01	0.012	0.01	0.01	0.008	0.003	0.008	0.012	0.01	0.013	0.006	0.008	0.007	0.02	0.014	0.016	0.007	0.005	0.01	0.01	0.011	0.004
Bond angles (°)	1.33	1.2	0.69	0.74	0.7	0.68	1.26	1.07	0.75	0.69	1.13	1.48	1.09	1.14	0.67	0.65	1.25	1.24	0.74	1.48	0.7	0.774	1.11	2.02	1.17	1.92	0.92	0.77	1.19	1.44	1.43	0.61
Ramachandran
favored	98.67	98.68	98.34	95.38	97.68	98.02	98.35	98.36	97.03	98.36	99.01	97.04	98.34	97.36	97.37	98.35	98.68	98.36	97.31	95.72	98.01	97.7	98.35	98	98.03	98.1	98.68	98.68	98.36	98.36	98.03	97.37
allowed	1.33	0.99	1.32	4.29	1.99	1.65	1.32	1.32	2.97	1.32	0.66	2.63	1.33	2.64	1.64	1.32	0.99	1.32	2.69	3.95	1.99	2.14	1.32	1.32	1.64	1.5	1.32	1.32	1.32	1.32	1.64	1.97
outliers	0	0.33	0.33	0.33	0.33	0.33	0.33	0.33	0.00	0.33	0.33	0.33	0.33	0	0.99	0.33	0.33	0.33	0	0.33	0.00	0.16	0.33	0	0.33	0.33	0	0.00	0.33	0.33	0.33	0.66
*Values in parentheses are for highest-resolution shell.
