## Supplemental Table S4 for "Inhibition of SARS-CoV-2 main protease by allosteric drug-binding"

### Sheet: Sheet1
rank		name	HYDE score	PDB ID	id	Reference to other compound screening studies
1		Lumefantrine	-50.8	5RFO	SPE_A58804007
2		EMD-66684	-41.5	6W63	SPE_K88759641
3		calpeptin	-41.2	5RFO	SPE_K26134695
4		DIBUCAINE	-40.9	5RFO	SPE_K99121711
5		Bimatoprost	-40.3	5RFO	SPE_A45153512
6		LY2334737	-40.2	6W63	SPE_K04993719
7		SB-221284	-39.8	6W63	SPE_K14807180
8		HEMADO	-39.7	5RFO	SPE_K34672903
9		thonzonium bromide	-39.5	5RFO	SPE_K13387373
10		MECLOFENOXATE HYDROCHLORIDE	-39.5	5RFO	SPE_K10314788
11		AC-710	-39.4	5RFO	SPE_K15819326
12		Evatanepag	-39.2	6W63	SPE_K11452913
13		tabimorelin fumarate	-39.1	6W63	SPE_K53600683
14		(1E)-1-(2-hydroxy-5-methylphenyl)-1-dodecanone oxime	-39.1	6W63	SPE_A37752546
15		AZD8931	-39.1	5RFO	SPE_K98572433
16		Otilonium Bromide	-38.5	5RFO	SPE_K85337334
17		N-Acetyl carnosine	-38.5	5RFO	SPE_K52523550
18		KW-3902	-38.5	6W63	SPE_A95683721
19		nibentan	-38.4	5RFO	SPE_A85876464
20		EPROBEMIDE	-38.3	5RFO	SPE_K17979676
21		ONO-8130	-38.2	5RFO	SPE_K76725781
22		Ibutamoren (Mesylate)	-38.1	5RFO	SPE_K44771174
23		S-Ruxolitinib	-38.1	5RFO	SPE_K19601669
24		KY02111	-38.1	5RFO	SPE_K13302470
25		NATEGLINIDE	-37.8	6W63	SPE_K44353683
26		LAQ824 (Dacinostat)	-37.8	5RFO	SPE_K56957086
27		ADELMIDROL	-37.7	5RFO	SPE_K78097265
28		TRANDOLAPRIL	-37.7	5RFO	SPE_A32505112
29		PDP-EA	-37.4	5RFO	SPE_K26358347
30		Pramiracetam	-37.3	6W63	SPE_K21123171
31		dexloxiglumide	-37	5RFO	SPE_K07609981
32		spiperone	-36.8	5RFO	SPE_K55468218
33		Prostaglandin I2 sodium	-36.7	5RFO	SPE_K64054020
34		Dabrafenib (GSK2118436)	-36.6	6W63	SPE_K09951645
35		Teprenone	-36.6	6W63	SPE_K11510141
36		ANA-12	-36.6	5RFO	SPE_A19609491
37		Tetradecyl Nicotinate	-36.4	6W63	SPE_K88153212
38		coenzyme-q10	-36.4	6W63	SPE_K75043328
39		MOXALACTAM DISODIUM	-36.2	5RFO	SPE_A08899266
40		AMLEXANOX	-36.1	5RFO	SPE_K29530284
41		flecainide	-36	5RFO	SPE_A09472452
42		Isopropyl Palmitate	-35.9	5RFO	SPE_K30758549
43		L-368899	-35.9	6W63	SPE_A43930669
44		TC-A-2317	-35.8	6W63	SPE_A12147465
45		Pepstatin A	-35.7	5RFO	SPE_K13571841
46		FAMPROFAZONE	-35.5	5RFO	SPE_A08255417
47		Imidapril HCl	-35.4	6W63	SPE_K34332569
48		Sodium Picosulfate	-35.3	5RFO	SPE_K77251551
49		MR-948	-35.3	5RFO	SPE_K84883208
50		BF2.649	-35.2	5RFO	SPE_K21673112
51		methantheline	-35.2	6W63	SPE_K09859624
52		ACEBUTOLOL HYDROCHLORIDE	-35.1	5RFO	SPE_A29260609
53		priralfinamide	-35.1	6Y2G	SPE_K01662324
54		BW-A4C	-35.1	5RFO	SPE_K80194255
55		BENAZEPRIL HYDROCHLORIDE	-35	5RFO	SPE_K49807096
56		glycerol-monolaurate	-35	6W63	SPE_A10773072
57		NNC-55-0396	-34.9	5RFO	SPE_K78122587
58		CHLORAMPHENICOL PALMITATE	-34.9	6W63	SPE_K96424892
59		all trans Retinal	-34.9	6W63	SPE_K79884267
60		sirtinol	-34.8	5RFO	SPE_A23747351
61		TC-E-5002	-34.8	6W63	SPE_K15256258
62		cetilistat	-34.6	5RFO	SPE_K94863486
63		Vercirnon	-34.5	5RFO	SPE_K47929404
64		bupranolol	-34.5	6Y2G	SPE_A48420483
65		Zofenopril (calcium)	-34.5	6W63	SPE_K46654563
66		CELECOXIB	-34.5	5RFO	SPE_K02637541
67		IEM1460	-34.4	5RFO	SPE_K13829090
68		S1RA (hydrochloride)	-34.4	5RFO	SPE_K26325692
69		Cefcapene pivoxil hydrochloride monohydrate	-34.4	6W63	SPE_K27515606
70		QUINAPRIL	-34.4	5RFO	SPE_K72222507
71		Quinagolide (hydrochloride)	-34.3	5RFO	SPE_K02995728
72		Ibutilide fumarate	-34.3	6W63	SPE_A74391928
73		NYLIDRIN HYDROCHLORIDE	-34.3	5RFO	SPE_A36267905	(REF: https://opendata.ncats.nih.gov/covid19/assay?aid=9)
74		I-BZA	-34.3	5RFO	SPE_K14762862
75		SULOCTIDIL	-34.3	6W63	SPE_A34205397
76		SKF-96365	-34.2	6W63	SPE_A72703248
77		BENZETHONIUM CHLORIDE	-34.2	6W63	SPE_K72723676
78		N/A	-34.2	6W63	SPE_K38477637
79		HC-030031	-34.2	5RFO	SPE_K73815512
80		Idalopirdine Hydrochloride	-34.1	5RFO	SPE_K79102359
81		monoctanoin	-34.1	5RFO	SPE_A48938994
82		Dynasore	-34	5RFO	SPE_K87718015
83		benzotript	-34	6W63	SPE_A87983072
84		QUINAPRILAT	-34	5RFO	SPE_K42317111
85		fosamprenavir	-34	6YB7	SPE_K59110290
86		PROPAFENONE HYDROCHLORIDE	-34	5RFO	SPE_A26334849
87		ALX-5407	-34	6W63	SPE_K53979406
88		CID-2011756	-34	5RFO	SPE_K92781136
89		Vildagliptin (LAF-237)	-34	6W63	SPE_A94993966
90		GPI-1046	-33.9	6W63	SPE_K44869961
91		PIMOZIDE	-33.9	5RFO	SPE_K01292756
92		GSK690693	-33.8	6W63	SPE_K25325018
93		4-PPBP	-33.8	5RFO	SPE_K78061844
94		Netupitant	-33.8	6W63	SPE_K97428065
95		SB-200646	-33.8	5RFO	SPE_K77677632
96		MK-5046	-33.8	5RFO	SPE_K03886848
97		TMS	-33.8	6W63	SPE_K96233303
98		BETP	-33.7	5RFO	SPE_A60153876
99		1-hexadecanal	-33.7	6W63	SPE_K35114608
100		Bortezomib	-33.7	6W63	SPE_K50691590
101		SB-206553	-33.7	6W63	SPE_K36395411
102		Prasugrel	-33.7	6W63	SPE_A83029242
103		OXYPHENONIUM BROMIDE	-33.7	5RFO	SPE_A14208071
104		EDITOL	-33.6	5RFH	SPE_A78588743
105		EIPA	-33.6	6W63	SPE_K88120876
106		1,12-Besm	-33.6	6W63	SPE_K04603573
107		SB-452533	-33.4	5RFO	SPE_K03665769
108		N-(2-hydroxyethyl)-3-phenylacrylamide	-33.4	5RFO	SPE_K76021681
109		Fesoterodine Fumarate	-33.3	6YB7	SPE_K46731503
110		Nirogacestat	-33.3	6W63	SPE_K61691541
111		Troxipide	-33.3	6W63	SPE_A68589262
112		CPSI-1306-(+/-)	-33.2	5RFO	SPE_A81603255
113		Mitiglinide Calcium	-33.2	5RFO	SPE_K52959329
114		UAMC-00039	-33.2	5RFO	SPE_K38966689
115		BIBR1532	-33.2	5RFO	SPE_K04623885	(REF: https://opendata.ncats.nih.gov/covid19/assay?aid=9)
116		PROPANTHELINE BROMIDE	-33.1	6W63	SPE_K90885812
117		levobunolol-(+)	-33.1	5RFO	SPE_K73323637
118		BAY-11-7085	-33.1	5RFO	SPE_K48684885
119		AM-251	-33.1	6W63	SPE_K92000912
120		PNU-282987	-33	5RFO	SPE_K28863208
121		NPS-2143 (SB262470)	-33	5RFO	SPE_K75506300
122		L-Tyrosylglycylglycine	-33	5RFO	SPE_K00926464
123		Prostaglandin F2?	-33	6W63	SPE_K81672972
124		MRK-409	-32.9	5RFO	SPE_K57416838
125		LISINOPRIL	-32.9	5RFO	SPE_K67966701
126		Butenafine HCl	-32.9	5RFO	SPE_K90630139
127		SB-203186	-32.8	5RFO	SPE_K27141178
128		ML-297	-32.8	5RFO	SPE_K51137250
129		bepridil	-32.7	6W63	SPE_A91008255
130		BMS-182874	-32.7	6W63	SPE_K56509348
131		zamifenacin	-32.7	6YB7	SPE_K80451230
132		pravadoline	-32.7	5RFO	SPE_K46209126
133		Roscovitine (Seliciclib, CYC202)	-32.7	6W63	SPE_K07691486
134		PD-168077	-32.6	6W63	SPE_K47761761
135		CGP-13501	-32.6	6YB7	SPE_K95851186
136		pumosetrag	-32.6	5RFO	SPE_K44164034
137		CaCCinh-A01	-32.5	5RFO	SPE_A90751343
138		RN-1734	-32.5	5RFO	SPE_K95581532
139		N-acetyltryptamine	-32.5	5RFO	SPE_K73700643
140		CP-91149	-32.5	5RFO	SPE_K19171642
141		UK 383367	-32.5	5RFO	SPE_K06294530
142		ENALAPRILAT	-32.5	5RFO	SPE_K99447003
143		LCL161	-32.5	5RFO	SPE_K08248804
144		Anlotinib	-32.4	6W63	SPE_K36949735
145		Pimasertib (AS-703026)	-32.4	5RFO	SPE_K89014967
146		Dronedarone HCl (Multaq)	-32.4	6W63	SPE_K05524748	(REF: https://opendata.ncats.nih.gov/covid19/assay?aid=9)
147		1-(2-chloro-5-methylphenoxy)-3-(isopropylamino)-2-propanol	-32.4	5RFO	SPE_A95802703
148		PIM-1-Inhibitor-2	-32.4	5RFO	SPE_K48832421
149		SB-706375	-32.4	5RFO	SPE_K68633027
150		DISULFIRAM	-32.4	5RFO	SPE_K32744045	(REF: 10.1038/s41586-020-2223-y)
151		Mps1-IN-1	-32.4	5RFO	SPE_K94853001
152		ETC-1002	-32.3	5RFO	SPE_K63177377
153		AM-630, Iodopravadoline	-32.3	5RFO	SPE_K63533170
154		N6-cyclopentyladenosine	-32.2	6W63	SPE_K60150510
155		Eltrombopag olamine	-32.2	6W63	SPE_K40496271	(REF: https://opendata.ncats.nih.gov/covid19/assay?aid=9)
156		LY288513	-32.2	5RFO	SPE_K24675965
157		Tenovin-6	-32.2	6W63	SPE_K13949769
158		CARBINOXAMINE MALEATE	-32.2	5RFO	SPE_A29426959
159		dinoprostone	-32.2	5RFO	SPE_K26521938
160		UK-356618	-32.1	5RFO	SPE_K57011718
161		ETHACRYNIC ACID	-32.1	5RFO	SPE_K63630713
162		Ro 28-1675	-32.1	5RFO	SPE_K21672174
163		BIFONAZOLE	-32.1	5RFO	SPE_A94543220
164		adiporon	-32.1	6W63	SPE_K68810443
165		Sertaconazole nitrate	-32	5RFO	SPE_A95939040
166		colforsin-daproate	-32	6W63	SPE_K19388745
167		FENBUFEN	-32	6W63	SPE_K12513978
168		Licochalcone A	-32	6W63	SPE_K26011976
169		Caramiphen, Parpanil	-32	5RFO	SPE_K59895502
170		oleamide	-32	6W63	SPE_K06644925
171		ZOMEPIRAC SODIUM	-31.9	5RFO	SPE_K81326768
172		Omberacetam	-31.9	6W63	SPE_K22520627
173		DBPR108	-31.9	5RFO	SPE_K83020231
174		SDZ-WAG-994	-31.9	6W63	SPE_K39558284
175		Coluracetam	-31.8	6W63	SPE_K23672206
176		INDOPROFEN	-31.8	5RFO	SPE_A44090213
177		4-CMTB	-31.7	5RFO	SPE_A54139254
178		Taurocholic acid	-31.7	6W63	SPE_K81062487
179		JDTic (dihydrochloride)	-31.6	5RFO	SPE_K95837862
180		yoda-1	-31.6	6W63	SPE_K88570498
181		CETIRIZINE HYDROCHLORIDE	-31.6	6W63	SPE_A42571354
182		LEVOCETIRIZINE DIHYDROCHLORIDE	-31.6	6W63	SPE_K27184429
183		citicoline	-31.6	5RFO	SPE_A91728607
184		Icaritin	-31.6	5RFO	SPE_K24476327
185		FK-866	-31.5	6W63	SPE_K58550667
186		fentiazac	-31.5	5RFO	SPE_K16077845
187		fexinidazole	-31.5	5RFO	SPE_K37069697
188		2,3-DCPE	-31.5	6W63	SPE_K61734568
189		cilnidipine	-31.4	5RFO	SPE_A02743701	(REF: https://opendata.ncats.nih.gov/covid19/assay?aid=9)
190		H-89	-31.4	6W63	SPE_K27737647
191		AM-404	-31.4	6W63	SPE_K55462201
192		Cefradine	-31.4	5RFO	SPE_K13797099
193		pozanicline	-31.4	5RFO	SPE_K79803033
194		FGIN-1-27	-31.3	5RFO	SPE_K09778810	(REF: https://opendata.ncats.nih.gov/covid19/assay?aid=9)
195		Flupirtine (Maleate)	-31.3	5RFO	SPE_K50720187
196		oleoylethanolamide	-31.3	6W63	SPE_K66956375
197		MITOXANTRONE HYDROCHLORIDE	-31.3	5RFO	SPE_K21680192
198		GTS21	-31.3	6YB7	SPE_K14235254
199		OXETHAZAINE	-31.3	5RFO	SPE_K56940463
200		Alvimopan (monohydrate)	-31.3	6W63	SPE_K07857022
